# JARID2 facilitates transcriptional reprogramming in glioblastoma in response to standard treatment

**DOI:** 10.1101/649400

**Authors:** Nora Rippaus, Alexander F-Bruns, Georgette Tanner, Claire Taylor, Alastair Droop, Anke Brüning-Richardson, Matthew A. Care, Joseph Wilkinson, Michael D. Jenkinson, Andrew Brodbelt, Aruna Chakrabarty, Azzam Ismail, Susan Short, Lucy F. Stead

## Abstract

**Background:** Glioblastoma (GBM) is a fatal and incurable brain cancer with a dismal prognosis. In order to impact on this disease, we need to understand how infiltrating, non resectable tumour cells resist chemoradiation and facilitate disease recurrence. To this end, we generated or acquired bulk tumour RNA sequencing data from 45 paired primary and locally recurrent GBM tumours (split into original and validation cohorts) from patients that received standard treatment. We also generated DNA methylation profiles for 9 pairs and sequenced RNA from single cells isolated from a patient derived GBM spheroid model at different timepoints following *in vitro* chemoradiation.

**Results:** We have identified a set of genes with Jumonji and AT-Rich Interacting Domain 2 (JARID2) binding sites in their promoters that are universally dysregulated in post-standard treatment recurrent GBMs compared to the primary tumour. The direction of dysregulation is patient-dependent and not associated with differential promoter DNA methylation. Our *in vitro* experiments suggest that this dysregulation occurs dynamically following treatment as opposed to resulting from selection of cells with specific expression profiles.

**Conclusion:** JARID2 is an accessory protein to a chromatin remodeling complex, responsible for histone modifications observed during cell state transitions in both normal brain and GBM. We propose that JARID2 facilitates GBM recurrence following treatment by indirect transcriptional reprogramming of surviving cells in whichever manner is needed to reproduce the phenotypic heterogeneity required for tumour regrowth *in vivo*. The mechanism of this reprogramming may present a therapeutic vulnerability for more effective treatment of GBM.
