## Supplemental Tables for "JARID2 facilitates transcriptional reprogramming in glioblastoma in response to standard treatment"

### Sheet: SuppTable1
Supplementary Table 1: Patient Information. Original and validation RNAseq cohorts are noted alongside those samples that only underwent DNA methlyation profiling (cohort=Methylation)
Cohort	Sample Source	Patient ID	RNAseq	DNA methylation	Gender	Age (years)	Initial Diagnosis	Location Primary	Location Recurrence	Non-Surgical Treatment	Surgical Intervals (months)	Overall Survival (months)	ResponderType
Original	Stead	Camb10	Y	N	M	63	Primary GBM	Right frontal	Right frontal	Radiotherapy and TMZ	12	UNKNOWN	U
Original	Stead	Camb2	Y	Y	M	33	Primary GBM	Frontal	Frontal	Radiotherapy and TMZ	36	UNKNOWN	U
Original	Stead	Camb4	Y	N	M	52	Primary GBM	Right occipital	Right occipital	Radiotherapy and TMZ	8	UNKNOWN	U
Original	Stead	Camb7	Y	N	M	49	Primary GBM	Left temporal	Left temporal	Radiotherapy and TMZ	18	UNKNOWN	U
Original	Stead	Camb8	Y	N	M	62	Primary GBM	Right temporal	Right temporal	Radiotherapy and TMZ	24	UNKNOWN	D
Original	Stead	Camb9	Y	Y	M	40	Primary GBM	Left parietal	Left parietal	Radiotherapy and TMZ	24	UNKNOWN	D
Original	Stead	Leeds101	Y	N	M	59	Primary GBM	Right frontal	Right frontal	Radiotherapy and TMZ	27	37	U
Original	Stead	Leeds105	Y	N	M	61	Primary GBM	Right temporal	Right temporal	Radiotherapy and TMZ	22	UNKNOWN	D
Original	Stead	Leeds106	Y	N	M	62	Primary GBM	Left temporal	Left temporal	Radiotherapy and TMZ	19	21	U
Original	Stead	Leeds28	Y	N	F	33	Primary GBM	Left frontal	Left frontal	Radiotherapy and TMZ	18	30+	U
Original	Stead	Preston22	Y	N	M	66	Primary GBM	Left frontal	Left frontal	Radiotherapy and TMZ	8	14	U
Original	Stead	Preston27	Y	N	M	67	Primary GBM	Left temporal	Left temporal	Radiotherapy and TMZ	17	28	U
Original	Stead	Preston34	Y	N	M	47	Primary GBM	Right frontal	Right frontal	Radiotherapy and TMZ	15	18	U
Original	Stead	Preston36	Y	Y	F	45	Primary GBM	Left frontal	Left frontal	Radiotherapy and TMZ	14	18	U
Original	Rabadan	R001	Y	N	UNKNOWN	70	Primary GBM	Right occipital	Right occipital	Radiotherapy and TMZ	5.16667	6.6	U
Original	Rabadan	R002	Y	N	UNKNOWN	42	Primary GBM	Frontal bilateral	Frontal bilateral	Radiotherapy and TMZ	10	17.73	U
Original	Rabadan	R003	Y	N	UNKNOWN	67	Primary GBM	Left parietal-occipital	Left parietal-occipital	Radiotherapy and TMZ	8.66667	17.07	U
Original	Rabadan	R005	Y	N	UNKNOWN	58	Primary GBM	Right frontal	Right frontal	Radiotherapy and TMZ	5.2	12.8	D
Original	Rabadan	R007	Y	N	UNKNOWN	69	Primary GBM	Left temporal	Left temporal	Radiotherapy and TMZ	11.5	21.27	D
Original	Rabadan	R008	Y	N	UNKNOWN	46	Primary GBM	Left temporal-parietal	Left temporal-parietal	Radiotherapy and TMZ	10.1	15.27	U
Original	Rabadan	R010	Y	N	UNKNOWN	50	Primary GBM	Left temporal	Left temporal	Radiotherapy and TMZ	16.5333	22.8	U
Original	Stead	Walton19	Y	N	F	55	Primary GBM	Left parietal	Left parietal	Radiotherapy and TMZ	11	26	D
Original	Stead	Walton2	Y	N	F	36	Primary GBM	Right parietal	Right parietal	Radiotherapy and TMZ	23	42	U
Original	Stead	Walton5	Y	Y	M	53	Primary GBM	Right frontal	Right frontal	Radiotherapy and TMZ	22	31	D
Validation	Verhaak	HF2919	Y	N	M	64	Primary GBM	Right frontal	Right frontal	Radiotherapy and TMZ	11	18	U
Validation	Verhaak	HF2998	Y	N	F	67	Primary GBM	Right temporal	Right temporal	Radiotherapy and TMZ	1	5	U
Validation	Verhaak	HF3162	Y	N	M	52	Primary GBM	Right parietal	Right parietal	Radiotherapy and TMZ	7	9+	U
Validation	Nam	K06	Y	N	F	37	Primary GBM	Left temporal	Left temporal	Radiotherapy and TMZ	19	46.7836	D
Validation	Nam	K12	Y	N	M	50	Primary GBM	Right temporal	Right temporal	Radiotherapy and TMZ	16	33.2712	U
Validation	Nam	K14	Y	N	M	60	Primary GBM	Right frontal	Right frontal	Radiotherapy and TMZ	27	32.5808	U
Validation	Nam	K15	Y	N	F	34	Primary GBM	Left temporal	Left temporal	Radiotherapy and TMZ	29	32.2192	D
Validation	Nam	K16	Y	N	M	51	Primary GBM	Right temporal	Right temporal	Radiotherapy and TMZ	13	31.7918	U
Validation	Nam	K17	Y	N	M	29	Primary GBM	Right frontal	Right frontal	Radiotherapy and TMZ	20	31.0685	U
Validation	Nam	K20	Y	N	F	38	Primary GBM	Left temporal	Left temporal	Radiotherapy and TMZ	13	25.4466	U
Validation	Nam	K21	Y	N	F	32	Primary GBM	Right frontal	Right frontal	Radiotherapy and TMZ	12	24.7233	U
Validation	Nam	K22	Y	N	M	51	Primary GBM	Left parietal	Left parietal	Radiotherapy and TMZ	14	22.9479	U
Validation	Nam	K24	Y	N	M	74	Primary GBM	Right frontal	Right frontal	Radiotherapy and TMZ	15	18.8055	U
Validation	Nam	K26	Y	N	F	58	Primary GBM	Right frontal	Right frontal	Radiotherapy and TMZ	12	16.6685	D
Validation	Nam	K27	Y	N	F	72	Primary GBM	Right frontal	Right frontal	Radiotherapy and TMZ	7	16.4055	U
Validation	Nam	K30	Y	N	M	74	Primary GBM	Left frontal	Left frontal	Radiotherapy and TMZ	6	13.6438	D
Validation	Nam	K32	Y	N	M	44	Primary GBM	Left temporal	Left temporal	Radiotherapy and TMZ	5	12.7562	U
Validation	Nam	K34	Y	N	M	45	Primary GBM	Left frontal	Left frontal	Radiotherapy and TMZ	7	11.7041	U
Validation	Nam	K36	Y	N	M	49	Primary GBM	Right frontal	Right frontal	Radiotherapy and TMZ	3	10.4877	U
Validation	Nam	K37	Y	N	M	73	Primary GBM	Left temporal	Left temporal	Radiotherapy and TMZ	7	8.1863	U
Validation	Rabadan	R006	Y	N	NA	59	Primary GBM	Right frontal	Right frontal	Radiotherapy and TMZ	11.3	17.53	U
Validation	Rabadan	R009	Y	N	NA	67	Primary GBM	Right front callosus	Right front callosus	Radiotherapy and TMZ	40.2	46.37	U
Methylation	Stead	Walton10	N	Y	M	55	Primary GBM	Left frontal	Left frontal	Radiotherapy and TMZ	17	23	UNKNOWN
Methylation	Stead	Camb3	N	Y	F	56	GBM	Left	Left	Radiotherapy and TMZ and Carmustine	24	UNKNOWN	UNKNOWN
Methylation	Stead	Camb5	N	Y	M	61	Primary GBM	Left parietal	Left parietal	Radiotherapy and TMZ and Carmustine	12	UNKNOWN	UNKNOWN
Methylation	Stead	Camb11	N	Y	F	61	Primary GBM	Right frontal	Right frontal	Radiotherapy and TMZ	12	UNKNOWN	UNKNOWN
Methylation	Stead	Camb12	N	Y	M	24	Primary GBM	Cerebellum	Cerebellum	Radiotherapy and TMZ	24	UNKNOWN	UNKNOWN

### Sheet: SuppTable2
Supplementary Table 2: Biologial processes enriched with FDR<=0.05 in the genes differentially expressed between primary and recurrent GBMs in the original cohort.
Term	GO_ID	TermCount	Observed	Expected	EnrichmentRatio	p	FDR
single-multicellular organism process	GO:0044707	3066	46	24.24	1.9	5.98e-08	2.17e-05
multicellular organismal process	GO:0032501	3073	46	24.29	1.89	6.48e-08	2.17e-05
phagocytosis, recognition	GO:0006910	6	3	0.05	63.25	9.29e-06	0.0018
cell differentiation	GO:0030154	1497	27	11.83	2.28	1.05e-05	0.0018
cell adhesion	GO:0007155	571	15	4.51	3.32	2.9e-05	0.0024
biological adhesion	GO:0022610	572	15	4.52	3.32	2.96e-05	0.0024
cell development	GO:0048468	865	19	6.84	2.78	2.52e-05	0.0024
anatomical structure development	GO:0048856	2302	34	18.2	1.87	3.28e-05	0.0024
multicellular organismal development	GO:0007275	2310	34	18.26	1.86	3.54e-05	0.0024
single-organism process	GO:0044699	4249	50	33.59	1.49	3.46e-05	0.0024
cellular developmental process	GO:0048869	1616	27	12.78	2.11	4.42e-05	0.0025
system development	GO:0048731	2011	31	15.9	1.95	4.2e-05	0.0025
recognition of apoptotic cell	GO:0043654	2	2	0.02	126.49	6.16e-05	0.0032
nervous system development	GO:0007399	1056	20	8.35	2.4	0.0001	0.0045
anatomical structure morphogenesis	GO:0009653	1217	22	9.62	2.29	9.93e-05	0.0045
glomerulus development	GO:0032835	35	4	0.28	14.46	0.0002	0.0075
glial cell development	GO:0021782	39	4	0.31	12.97	0.0002	0.0075
developmental process	GO:0032502	2580	35	20.4	1.72	0.0002	0.0075
glomerulus morphogenesis	GO:0072102	4	2	0.03	63.25	0.0004	0.0128
oligodendrocyte development	GO:0014003	19	3	0.15	19.97	0.0004	0.0128
cell recognition	GO:0008037	44	4	0.35	11.5	0.0004	0.0128
nephron tubule development	GO:0072080	20	3	0.16	18.97	0.0005	0.014
renal tubule development	GO:0061326	20	3	0.16	18.97	0.0005	0.014
urogenital system development	GO:0001655	179	7	1.42	4.95	0.0005	0.014
myelination	GO:0042552	50	4	0.4	10.12	0.0006	0.0155
cell-cell adhesion	GO:0016337	242	8	1.91	4.18	0.0006	0.0155
lung morphogenesis	GO:0060425	22	3	0.17	17.25	0.0007	0.0162
axon ensheathment	GO:0008366	51	4	0.4	9.92	0.0007	0.0162
ensheathment of neurons	GO:0007272	51	4	0.4	9.92	0.0007	0.0162
tube development	GO:0035295	255	8	2.02	3.97	0.0008	0.0179
nephron development	GO:0072006	55	4	0.43	9.2	0.0009	0.0183
epithelial tube morphogenesis	GO:0060562	142	6	1.12	5.34	0.0009	0.0183
neurogenesis	GO:0022008	699	14	5.53	2.53	0.0009	0.0183
nephron epithelium development	GO:0072009	26	3	0.21	14.6	0.0011	0.0205
renal system development	GO:0072001	150	6	1.19	5.06	0.0011	0.0205
anatomical structure formation involved in morphogenesis	GO:0048646	967	17	7.64	2.22	0.0011	0.0205
nephron tubule epithelial cell differentiation	GO:0072160	7	2	0.06	36.14	0.0013	0.0213
negative regulation of androgen receptor signaling pathway	GO:0060766	7	2	0.06	36.14	0.0013	0.0213
regulation of action potential in neuron	GO:0019228	61	4	0.48	8.29	0.0013	0.0213
gliogenesis	GO:0042063	103	5	0.81	6.14	0.0013	0.0213
skeletal system morphogenesis	GO:0048705	103	5	0.81	6.14	0.0013	0.0213
central nervous system development	GO:0007417	426	10	3.37	2.97	0.0017	0.0272
embryonic pattern specification	GO:0009880	31	3	0.25	12.24	0.0018	0.0281
endocardial cushion morphogenesis	GO:0003203	9	2	0.07	28.11	0.0021	0.032
epithelial tube branching involved in lung morphogenesis	GO:0060441	10	2	0.08	25.3	0.0027	0.0377
tube morphogenesis	GO:0035239	176	6	1.39	4.31	0.0026	0.0377
pattern specification process	GO:0007389	239	7	1.89	3.7	0.0027	0.0377
tissue development	GO:0009888	778	14	6.15	2.28	0.0026	0.0377
kidney development	GO:0001822	124	5	0.98	5.1	0.0029	0.0397
kidney epithelium development	GO:0072073	38	3	0.3	9.99	0.0033	0.0443
regulation of androgen receptor signaling pathway	GO:0060765	12	2	0.09	21.08	0.0039	0.0485
mesenchyme morphogenesis	GO:0072132	12	2	0.09	21.08	0.0039	0.0485
regulation of action potential	GO:0001508	81	4	0.64	6.25	0.0038	0.0485
cell proliferation	GO:0008283	902	15	7.13	2.1	0.0039	0.0485
oligodendrocyte differentiation	GO:0048709	41	3	0.32	9.26	0.0041	0.05

### Sheet: SuppTable3
Supplementary Table 3: Leading edge (LE)50 genes i.e. JBSgenes that appear in the leading edge of the JARID2 GSEA results in more than 50% of patients (OC + VC combined). LE70 genes are further highlighted
Ensembl ID	Gene name	LE70
ENSG00000006016	CRLF1	N
ENSG00000006128	TAC1	Y
ENSG00000007264	MATK	N
ENSG00000013293	SLC7A14	N
ENSG00000018236	CNTN1	N
ENSG00000021300	PLEKHB1	N
ENSG00000033122	LRRC7	Y
ENSG00000034239	EFCAB1	N
ENSG00000043591	ADRB1	N
ENSG00000048540	LMO3	N
ENSG00000053108	FSTL4	N
ENSG00000054179	ENTPD2	N
ENSG00000055813	CCDC85A	N
ENSG00000058335	RASGRF1	N
ENSG00000059915	PSD	N
ENSG00000063015	SEZ6	N
ENSG00000065609	SNAP91	N
ENSG00000065621	GSTO2	N
ENSG00000066248	NGEF	N
ENSG00000067842	ATP2B3	N
ENSG00000069482	GAL	N
ENSG00000070182	SPTB	N
ENSG00000072858	SIDT1	N
ENSG00000074211	PPP2R2C	Y
ENSG00000074317	SNCB	N
ENSG00000075035	WSCD2	N
ENSG00000077080	ACTL6B	N
ENSG00000078053	AMPH	N
ENSG00000078328	RBFOX1	N
ENSG00000079841	RIMS1	N
ENSG00000080709	KCNN2	N
ENSG00000081479	LRP2	N
ENSG00000082482	KCNK2	N
ENSG00000084628	NKAIN1	N
ENSG00000087495	PHACTR3	N
ENSG00000089225	TBX5	N
ENSG00000092051	JPH4	N
ENSG00000095713	CRTAC1	N
ENSG00000099822	HCN2	N
ENSG00000100285	NEFH	N
ENSG00000100678	SLC8A3	N
ENSG00000100987	VSX1	N
ENSG00000101489	CELF4	N
ENSG00000102452	NALCN	N
ENSG00000102934	PLLP	N
ENSG00000104435	STMN2	N
ENSG00000104722	NEFM	N
ENSG00000105143	SLC1A6	N
ENSG00000105642	KCNN1	N
ENSG00000106236	NPTX2	N
ENSG00000107105	ELAVL2	N
ENSG00000107147	KCNT1	N
ENSG00000107295	SH3GL2	N
ENSG00000107954	NEURL1	N
ENSG00000108018	SORCS1	N
ENSG00000109158	GABRA4	N
ENSG00000110786	PTPN5	N
ENSG00000111262	KCNA1	N
ENSG00000111907	TPD52L1	N
ENSG00000112309	B3GAT2	N
ENSG00000113763	UNC5A	N
ENSG00000115194	SLC30A3	N
ENSG00000115361	ACADL	N
ENSG00000115468	EFHD1	N
ENSG00000115896	PLCL1	N
ENSG00000116254	CHD5	N
ENSG00000116544	DLGAP3	N
ENSG00000116661	FBXO2	Y
ENSG00000116675	DNAJC6	N
ENSG00000116983	HPCAL4	N
ENSG00000117069	ST6GALNAC5	N
ENSG00000119125	GDA	Y
ENSG00000119147	C2orf40	N
ENSG00000119946	CNNM1	N
ENSG00000120645	IQSEC3	N
ENSG00000121742	GJB6	N
ENSG00000121898	CPXM2	N
ENSG00000121905	HPCA	Y
ENSG00000122254	HS3ST2	Y
ENSG00000122585	NPY	N
ENSG00000122733	PHF24	N
ENSG00000123119	NECAB1	N
ENSG00000123360	PDE1B	N
ENSG00000124140	SLC12A5	N
ENSG00000124205	EDN3	N
ENSG00000124251	TP53TG5	N
ENSG00000124507	PACSIN1	Y
ENSG00000124920	MYRF	N
ENSG00000125851	PCSK2	N
ENSG00000127324	TSPAN8	N
ENSG00000127585	FBXL16	N
ENSG00000128645	HOXD1	N
ENSG00000129682	FGF13	N
ENSG00000130037	KCNA5	N
ENSG00000130558	OLFM1	N
ENSG00000130643	CALY	N
ENSG00000131771	PPP1R1B	N
ENSG00000131969	ABHD12B	N
ENSG00000132429	POPDC3	N
ENSG00000132639	SNAP25	N
ENSG00000132702	HAPLN2	N
ENSG00000132821	VSTM2L	N
ENSG00000132932	ATP8A2	Y
ENSG00000132975	GPR12	N
ENSG00000134548	SPX	N
ENSG00000134709	HOOK1	N
ENSG00000134716	CYP2J2	N
ENSG00000134917	ADAMTS8	N
ENSG00000135324	MRAP2	N
ENSG00000136297	MMD2	N
ENSG00000136535	TBR1	N
ENSG00000136750	GAD2	Y
ENSG00000137198	GMPR	N
ENSG00000137261	KIAA0319	N
ENSG00000138207	RBP4	Y
ENSG00000138772	ANXA3	N
ENSG00000139220	PPFIA2	N
ENSG00000139915	MDGA2	N
ENSG00000139973	SYT16	N
ENSG00000140459	CYP11A1	N
ENSG00000140479	PCSK6	N
ENSG00000141485	SLC13A5	N
ENSG00000141668	CBLN2	N
ENSG00000143171	RXRG	N
ENSG00000143469	SYT14	N
ENSG00000144339	TMEFF2	N
ENSG00000144619	CNTN4	N
ENSG00000145198	VWA5B2	N
ENSG00000145526	CDH18	N
ENSG00000145708	CRHBP	N
ENSG00000145832	SLC25A48	N
ENSG00000145864	GABRB2	N
ENSG00000146122	DAAM2	N
ENSG00000146352	CLVS2	N
ENSG00000147256	ARHGAP36	Y
ENSG00000147509	RGS20	N
ENSG00000147655	RSPO2	N
ENSG00000148053	NTRK2	N
ENSG00000148798	INA	N
ENSG00000148826	NKX6-2	N
ENSG00000149243	KLHL35	N
ENSG00000149571	KIRREL3	N
ENSG00000149654	CDH22	N
ENSG00000149972	CNTN5	N
ENSG00000150051	MKX	Y
ENSG00000150394	CDH8	N
ENSG00000151150	ANK3	N
ENSG00000151572	ANO4	N
ENSG00000151834	GABRA2	Y
ENSG00000151892	GFRA1	N
ENSG00000152078	TMEM56	N
ENSG00000152377	SPOCK1	N
ENSG00000152784	PRDM8	N
ENSG00000152969	JAKMIP1	Y
ENSG00000153064	BANK1	N
ENSG00000153162	BMP6	N
ENSG00000153233	PTPRR	N
ENSG00000153820	SPHKAP	N
ENSG00000154027	AK5	Y
ENSG00000154118	JPH3	N
ENSG00000154146	NRGN	N
ENSG00000154975	CA10	N
ENSG00000155966	AFF2	N
ENSG00000156564	LRFN2	N
ENSG00000157005	SST	Y
ENSG00000157103	SLC6A1	N
ENSG00000157152	SYN2	N
ENSG00000157168	NRG1	N
ENSG00000157445	CACNA2D3	N
ENSG00000157782	CABP1	N
ENSG00000158258	CLSTN2	N
ENSG00000158560	DYNC1I1	N
ENSG00000158806	NPM2	N
ENSG00000161082	CELF5	N
ENSG00000161509	GRIN2C	N
ENSG00000162951	LRRTM1	N
ENSG00000162989	KCNJ3	Y
ENSG00000163032	VSNL1	N
ENSG00000163288	GABRB1	N
ENSG00000163630	SYNPR	Y
ENSG00000164061	BSN	N
ENSG00000164089	ETNPPL	Y
ENSG00000164796	CSMD3	N
ENSG00000165152	TMEM246	N
ENSG00000165379	LRFN5	N
ENSG00000165443	PHYHIPL	N
ENSG00000165566	AMER2	N
ENSG00000165985	C1QL3	Y
ENSG00000166006	KCNC2	Y
ENSG00000166342	NETO1	N
ENSG00000166448	TMEM130	Y
ENSG00000166897	ELFN2	N
ENSG00000167178	ISLR2	N
ENSG00000167281	RBFOX3	Y
ENSG00000167434	CA4	N
ENSG00000167971	CASKIN1	N
ENSG00000168004	HRASLS5	N
ENSG00000168135	KCNJ4	N
ENSG00000168309	FAM107A	N
ENSG00000168481	LGI3	N
ENSG00000168484	SFTPC	N
ENSG00000168546	GFRA2	N
ENSG00000168952	STXBP6	Y
ENSG00000168959	GRM5	N
ENSG00000169006	NTSR2	Y
ENSG00000169031	COL4A3	N
ENSG00000169427	KCNK9	N
ENSG00000169851	PCDH7	N
ENSG00000169933	FRMPD4	N
ENSG00000170091	NSG2	Y
ENSG00000170419	VSTM2A	N
ENSG00000170743	SYT9	Y
ENSG00000170837	GPR27	N
ENSG00000171189	GRIK1	N
ENSG00000171246	NPTX1	N
ENSG00000171368	TPPP	N
ENSG00000171450	CDK5R2	N
ENSG00000171724	VAT1L	N
ENSG00000172005	MAL	N
ENSG00000172461	FUT9	N
ENSG00000172548	NIPAL4	N
ENSG00000172794	RAB37	N
ENSG00000172824	CES4A	N
ENSG00000173175	ADCY5	N
ENSG00000173406	DAB1	N
ENSG00000174469	CNTNAP2	N
ENSG00000174514	MFSD4A	N
ENSG00000174611	KY	N
ENSG00000175874	CREG2	N
ENSG00000176381	PRR18	N
ENSG00000176697	BDNF	N
ENSG00000176884	GRIN1	Y
ENSG00000177103	DSCAML1	N
ENSG00000177133	LINC00982	N
ENSG00000177807	KCNJ10	N
ENSG00000178233	TMEM151B	Y
ENSG00000178235	SLITRK1	N
ENSG00000178538	CA8	N
ENSG00000178568	ERBB4	N
ENSG00000179292	TMEM151A	Y
ENSG00000179399	GPC5	N
ENSG00000179542	SLITRK4	N
ENSG00000179796	LRRC3B	N
ENSG00000179915	NRXN1	N
ENSG00000180616	SSTR2	N
ENSG00000180739	S1PR5	N
ENSG00000180929	GPR62	N
ENSG00000181195	PENK	N
ENSG00000181234	TMEM132C	N
ENSG00000181409	AATK	N
ENSG00000182168	UNC5C	N
ENSG00000182450	KCNK4	N
ENSG00000182601	HS3ST4	N
ENSG00000182836	PLCXD3	N
ENSG00000182901	RGS7	N
ENSG00000183317	EPHA10	N
ENSG00000183454	GRIN2A	N
ENSG00000183715	OPCML	Y
ENSG00000183773	AIFM3	Y
ENSG00000183780	SLC35F3	Y
ENSG00000183783	KCTD8	N
ENSG00000183837	PNMA3	N
ENSG00000184254	ALDH1A3	N
ENSG00000184368	MAP7D2	N
ENSG00000184731	FAM110C	N
ENSG00000185046	ANKS1B	N
ENSG00000185274	GALNT17	N
ENSG00000185352	HS6ST3	N
ENSG00000185518	SV2B	Y
ENSG00000185519	FAM131C	N
ENSG00000185736	ADARB2	N
ENSG00000185737	NRG3	N
ENSG00000185742	C11orf87	N
ENSG00000185760	KCNQ5	N
ENSG00000186297	GABRA5	Y
ENSG00000186377	CYP4X1	N
ENSG00000186472	PCLO	N
ENSG00000186479	RGS7BP	N
ENSG00000186732	MPPED1	Y
ENSG00000187094	CCK	Y
ENSG00000187135	VSTM2B	N
ENSG00000187902	SHISA7	N
ENSG00000188064	WNT7B	N
ENSG00000188580	NKAIN2	N
ENSG00000189056	RELN	N
ENSG00000189212	DPY19L2P1	N
ENSG00000189292	ALKAL2	N
ENSG00000196090	PTPRT	N
ENSG00000196104	SPOCK3	Y
ENSG00000196169	KIF19	N
ENSG00000196277	GRM7	Y
ENSG00000196581	AJAP1	N
ENSG00000197106	SLC6A17	Y
ENSG00000197971	MBP	N
ENSG00000198216	CACNA1E	N
ENSG00000198597	ZNF536	N
ENSG00000198626	RYR2	N
ENSG00000198822	GRM3	N
ENSG00000198944	SOWAHA	N
ENSG00000203877	RIPPLY2	N
ENSG00000203930	LINC00632	N
ENSG00000204278	TMEM235	N
ENSG00000204677	FAM153C	N
ENSG00000204860	FAM201A	N
ENSG00000206052	DOK6	N
ENSG00000206579	XKR4	N
ENSG00000207955	AL359091.1	N
ENSG00000214140	PRCD	N
ENSG00000214575	CPEB1	N
ENSG00000218336	TENM3	N
ENSG00000224189	HAGLR	N
ENSG00000224982	TMEM233	N
ENSG00000225449	RAB6C-AS1	N
ENSG00000225706	PTPRD-AS1	N
ENSG00000228203	RNF144A-AS1	N
ENSG00000231170	AC002451.1	N
ENSG00000231764	DLX6-AS1	N
ENSG00000231920	NEBL-AS1	N
ENSG00000233705	SLC26A4-AS1	N
ENSG00000234224	TMEM229A	Y
ENSG00000234807	LINC01135	N
ENSG00000235436	DPY19L2P4	N
ENSG00000242173	ARHGDIG	N
ENSG00000248485	PCP4L1	Y
ENSG00000249853	HS3ST5	N
ENSG00000250241	AC105383.1	N
ENSG00000254377	MIR124-2HG	N
ENSG00000260230	FRRS1L	N
ENSG00000261678	SCRT1	N
ENSG00000271474	AC106881.1	N
ENSG00000272163	AF106564.1	N
ENSG00000273001	AL731533.2	N
ENSG00000273238	TMEM271	N
ENSG00000277586	NEFL	N
ENSG00000283183	AC116565.1	N

### Sheet: SuppTable4
Supplementary Table 4: Biologial processes enriched with FDR<=0.01 in JBSgenes that appear in the leading edge of the JARID2 GSEA results in more than 50% of patients.
Term	GO_ID	TermCount	Observed	Expected	EnrichmentRatio	p	FDR
multicellular organismal signaling	GO:0035637	622	68	13.44	5.06	3.12e-30	4.53e-27
transmission of nerve impulse	GO:0019226	609	67	13.16	5.09	6.29e-30	4.57e-27
synaptic transmission	GO:0007268	533	61	11.52	5.3	4.47e-28	2.16e-25
neurological system process	GO:0050877	904	78	19.54	3.99	6.56e-28	2.38e-25
cell-cell signaling	GO:0007267	833	71	18	3.94	6.91e-25	2.01e-22
system process	GO:0003008	1238	82	26.76	3.06	1.11e-21	2.69e-19
nervous system development	GO:0007399	1472	85	31.82	2.67	1.19e-18	2.47e-16
single-multicellular organism process	GO:0044707	4230	153	91.43	1.67	8.84e-16	1.61e-13
multicellular organismal process	GO:0032501	4243	153	91.71	1.67	1.2e-15	1.94e-13
single-organism behavior	GO:0044708	265	31	5.73	5.41	1.14e-14	1.66e-12
learning or memory	GO:0007611	125	22	2.7	8.14	2.13e-14	2.81e-12
neurogenesis	GO:0022008	971	60	20.99	2.86	3.57e-14	4.32e-12
behavior	GO:0007610	386	36	8.34	4.32	8.42e-14	9.41e-12
cognition	GO:0050890	139	22	3	7.32	2.08e-13	2.16e-11
single-organism process	GO:0044699	5868	181	126.83	1.43	9.02e-13	8.74e-11
generation of neurons	GO:0048699	911	55	19.69	2.79	1.4e-12	1.27e-10
neuron differentiation	GO:0030182	839	52	18.13	2.87	2.43e-12	2.08e-10
learning	GO:0007612	68	15	1.47	10.21	1.1e-11	8.88e-10
regulation of membrane potential	GO:0042391	207	24	4.47	5.36	1.65e-11	1.26e-09
single organism signaling	GO:0044700	3720	127	80.4	1.58	4.51e-10	3.12e-08
signaling	GO:0023052	3720	127	80.4	1.58	4.51e-10	3.12e-08
cell communication	GO:0007154	3812	129	82.39	1.57	5.19e-10	3.43e-08
neuron development	GO:0048666	697	42	15.06	2.79	1.08e-09	6.82e-08
cell development	GO:0048468	1215	59	26.26	2.25	1.32e-09	7.99e-08
regulation of neurological system process	GO:0031644	180	20	3.89	5.14	1.86e-09	1.08e-07
central nervous system development	GO:0007417	578	37	12.49	2.96	2.4e-09	1.34e-07
regulation of transmission of nerve impulse	GO:0051969	170	19	3.67	5.17	4.34e-09	2.34e-07
neuron projection development	GO:0031175	624	38	13.49	2.82	5.65e-09	2.89e-07
system development	GO:0048731	2789	101	60.28	1.68	5.77e-09	2.89e-07
regulation of synaptic transmission	GO:0050804	156	18	3.37	5.34	6.76e-09	3.27e-07
cellular ion homeostasis	GO:0006873	452	30	9.77	3.07	4.08e-08	1.91e-06
regulation of system process	GO:0044057	360	26	7.78	3.34	6.64e-08	2.92e-06
anatomical structure development	GO:0048856	3198	108	69.12	1.56	6.44e-08	2.92e-06
multicellular organismal response to stress	GO:0033555	38	9	0.82	10.96	8.39e-08	3.59e-06
G-protein coupled receptor signaling pathway	GO:0007186	392	27	8.47	3.19	9.69e-08	3.98e-06
ion transport	GO:0006811	724	39	15.65	2.49	9.86e-08	3.98e-06
membrane depolarization	GO:0051899	64	11	1.38	7.95	1.04e-07	4.08e-06
multicellular organismal development	GO:0007275	3194	107	69.03	1.55	1.23e-07	4.7e-06
memory	GO:0007613	53	10	1.15	8.73	1.6e-07	5.96e-06
cellular chemical homeostasis	GO:0055082	488	30	10.55	2.84	2.2e-07	7.99e-06
ion homeostasis	GO:0050801	492	30	10.63	2.82	2.63e-07	9.32e-06
regulation of synaptic plasticity	GO:0048167	86	12	1.86	6.46	2.95e-07	1.02e-05
regulation of postsynaptic membrane potential	GO:0060078	34	8	0.73	10.89	4.75e-07	1.61e-05
fear response	GO:0042596	17	6	0.37	16.33	9.72e-07	3.21e-05
potassium ion transport	GO:0006813	96	12	2.07	5.78	9.96e-07	3.22e-05
associative learning	GO:0008306	38	8	0.82	9.74	1.19e-06	3.76e-05
glutamate receptor signaling pathway	GO:0007215	39	8	0.84	9.49	1.47e-06	4.54e-05
synapse organization	GO:0050808	120	13	2.59	5.01	1.84e-06	5.57e-05
chemical homeostasis	GO:0048878	629	33	13.59	2.43	1.92e-06	5.69e-05
regulation of neuronal synaptic plasticity	GO:0048168	41	8	0.89	9.03	2.19e-06	6.36e-05
axonogenesis	GO:0007409	463	27	10.01	2.7	2.56e-06	7.29e-05
cell projection organization	GO:0030030	826	39	17.85	2.18	2.79e-06	7.8e-05
regulation of excitatory postsynaptic membrane potential	GO:0060079	31	7	0.67	10.45	3.42e-06	9.38e-05
ion transmembrane transport	GO:0034220	216	17	4.67	3.64	4.38e-06	0.0001
brain development	GO:0007420	419	25	9.06	2.76	4.13e-06	0.0001
cell morphogenesis involved in neuron differentiation	GO:0048667	505	28	10.91	2.57	4.38e-06	0.0001
cellular homeostasis	GO:0019725	564	30	12.19	2.46	4.48e-06	0.0001
cell differentiation	GO:0030154	2064	73	44.61	1.64	5.68e-06	0.0001
reproductive behavior	GO:0019098	64	9	1.38	6.51	8.69e-06	0.0002
telencephalon development	GO:0021537	137	13	2.96	4.39	8.12e-06	0.0002
regulation of nervous system development	GO:0051960	381	23	8.23	2.79	8.45e-06	0.0002
neuron projection morphogenesis	GO:0048812	515	28	11.13	2.52	6.35e-06	0.0002
developmental process	GO:0032502	3584	110	77.46	1.42	7.7e-06	0.0002
pallium development	GO:0021543	85	10	1.84	5.44	1.4e-05	0.0003
single-organism reproductive behavior	GO:0044704	53	8	1.15	6.98	1.63e-05	0.0004
generation of a signal involved in cell-cell signaling	GO:0003001	266	18	5.75	3.13	1.86e-05	0.0004
signal release	GO:0023061	266	18	5.75	3.13	1.86e-05	0.0004
regulation of neuron differentiation	GO:0045664	289	19	6.25	3.04	1.63e-05	0.0004
regulation of neurogenesis	GO:0050767	348	21	7.52	2.79	2.13e-05	0.0004
regulation of cell development	GO:0060284	426	24	9.21	2.61	1.7e-05	0.0004
regulation of biological quality	GO:0065008	1988	69	42.97	1.61	2.19e-05	0.0004
neurotransmitter transport	GO:0006836	110	11	2.38	4.63	2.49e-05	0.0005
limbic system development	GO:0021761	57	8	1.23	6.49	2.81e-05	0.0006
regulation of neurotransmitter levels	GO:0001505	112	11	2.42	4.54	2.95e-05	0.0006
neuron-neuron synaptic transmission	GO:0007270	76	9	1.64	5.48	3.59e-05	0.0007
regulation of action potential	GO:0001508	114	11	2.46	4.46	3.48e-05	0.0007
forebrain development	GO:0030900	230	16	4.97	3.22	3.9e-05	0.0007
cerebral cortex development	GO:0021987	60	8	1.3	6.17	4.12e-05	0.0008
sensory perception	GO:0007600	285	18	6.16	2.92	4.64e-05	0.0009
positive regulation of neurological system process	GO:0031646	46	7	0.99	7.04	5.28e-05	0.001
cell morphogenesis involved in differentiation	GO:0000904	610	29	13.18	2.2	5.32e-05	0.001
regulation of long-term neuronal synaptic plasticity	GO:0048169	21	5	0.45	11.02	6.94e-05	0.0012
neuron migration	GO:0001764	82	9	1.77	5.08	6.6e-05	0.0012
cellular developmental process	GO:0048869	2215	73	47.87	1.52	6.79e-05	0.0012
regulation of multicellular organismal process	GO:0051239	1417	52	30.63	1.7	7.47e-05	0.0013
amino acid transport	GO:0006865	104	10	2.25	4.45	8.15e-05	0.0014
regulation of cardiac muscle tissue growth	GO:0055021	23	5	0.5	10.06	0.0001	0.0016
synaptic transmission, GABAergic	GO:0051932	24	5	0.52	9.64	0.0001	0.0016
dicarboxylic acid transport	GO:0006835	53	7	1.15	6.11	0.0001	0.0016
regulation of neuron projection development	GO:0010975	197	14	4.26	3.29	9.49e-05	0.0016
cell projection morphogenesis	GO:0048858	606	28	13.1	2.14	0.0001	0.0016
transport	GO:0006810	2730	85	59.01	1.44	0.0001	0.0016
neurofilament cytoskeleton organization	GO:0060052	6	3	0.13	23.13	0.0002	0.0028
positive regulation of membrane potential	GO:0045838	14	4	0.3	13.22	0.0002	0.0028
gamma-aminobutyric acid signaling pathway	GO:0007214	14	4	0.3	13.22	0.0002	0.0028
behavioral fear response	GO:0001662	15	4	0.32	12.34	0.0002	0.0028
regulation of heart growth	GO:0060420	26	5	0.56	8.9	0.0002	0.0028
positive regulation of synaptic transmission	GO:0050806	39	6	0.84	7.12	0.0002	0.0028
positive regulation of transmission of nerve impulse	GO:0051971	41	6	0.89	6.77	0.0002	0.0028
regulation of ion transmembrane transporter activity	GO:0032412	58	7	1.25	5.58	0.0002	0.0028
regulation of ion transmembrane transport	GO:0034765	75	8	1.62	4.94	0.0002	0.0028
cell part morphogenesis	GO:0032990	618	28	13.36	2.1	0.0002	0.0028
secretion	GO:0046903	622	28	13.44	2.08	0.0002	0.0028
establishment of localization	GO:0051234	2782	85	60.13	1.41	0.0002	0.0028
protein localization to synapse	GO:0035418	7	3	0.15	19.83	0.0003	0.004
behavioral defense response	GO:0002209	16	4	0.35	11.57	0.0003	0.004
regulation of cardiac muscle tissue development	GO:0055024	28	5	0.61	8.26	0.0003	0.004
hippocampus development	GO:0021766	43	6	0.93	6.46	0.0003	0.004
regulation of secretion	GO:0051046	329	18	7.11	2.53	0.0003	0.004
regulation of transport	GO:0051049	776	32	16.77	1.91	0.0003	0.004
glutamate secretion	GO:0014047	29	5	0.63	7.98	0.0004	0.005
neuron recognition	GO:0008038	29	5	0.63	7.98	0.0004	0.005
cardiac muscle tissue growth	GO:0055017	30	5	0.65	7.71	0.0004	0.005
feeding behavior	GO:0007631	46	6	0.99	6.03	0.0004	0.005
regulation of transmembrane transporter activity	GO:0022898	62	7	1.34	5.22	0.0004	0.005
neurotransmitter secretion	GO:0007269	84	8	1.82	4.41	0.0004	0.005
localization	GO:0051179	3432	99	74.18	1.33	0.0004	0.005
N-methyl-D-aspartate receptor clustering	GO:0097114	2	2	0.04	46.27	0.0005	0.0061
regulation of N-methyl-D-aspartate selective glutamate receptor activity	GO:2000310	8	3	0.17	17.35	0.0005	0.0061
regulation of cell projection organization	GO:0031344	230	14	4.97	2.82	0.0005	0.0061
long-term memory	GO:0007616	19	4	0.41	9.74	0.0006	0.0071
positive regulation of heart contraction	GO:0045823	19	4	0.41	9.74	0.0006	0.0071
nitrogen compound transport	GO:0071705	441	21	9.53	2.2	0.0006	0.0071
sensory perception of pain	GO:0019233	50	6	1.08	5.55	0.0007	0.0081
negative regulation of cell projection organization	GO:0031345	69	7	1.49	4.69	0.0007	0.0081
regulation of hormone levels	GO:0010817	266	15	5.75	2.61	0.0007	0.0081
positive regulation of synaptic transmission, GABAergic	GO:0032230	9	3	0.19	15.42	0.0008	0.0089
positive regulation of excitatory postsynaptic membrane potential	GO:2000463	9	3	0.19	15.42	0.0008	0.0089
heart growth	GO:0060419	34	5	0.73	6.8	0.0008	0.0089
adult behavior	GO:0030534	71	7	1.53	4.56	0.0008	0.0089
